# Building synthetic biosensors using red blood cell proteins

**DOI:** 10.1101/2023.12.16.571988

**Authors:** Taylor B. Dolberg, Taylor F. Gunnels, Te Ling, Kelly A. Sarnese, John D. Crispino, Joshua N. Leonard

## Abstract

As the use of engineered cell therapies expands from pioneering efforts in cancer immunotherapy to other applications, an attractive but less explored approach is the use of engineered red blood cells (RBCs). Compared to other cells, RBCs have a very long circulation time and reside in the blood compartment, so they could be ideally suited for applications as sentinel cells that enable *in situ* sensing and diagnostics. However, we largely lack tools for converting RBCs into biosensors. A unique challenge is that RBCs remodel their membranes during maturation, shedding many membrane components, suggesting that an RBC-specific approach may be needed. Towards addressing this need, here we develop a biosensing architecture built on RBC membrane proteins that are retained through erythropoiesis. This biosensor employs a mechanism in which extracellular ligand binding is transduced into intracellular reconstitution of a split output protein (including either a fluorophore or an enzyme). By comparatively evaluating a range of biosensor architectures, linker types, scaffold choices, and output signals, we identify biosensor designs and design features that confer substantial ligand-induced signal *in vitro*. Finally, we demonstrate that erythroid precursor cells engineered with our RBC protein biosensors function *in vivo.* This study establishes a foundation for developing RBC-based biosensors that could ultimately address unmet needs including non-invasive monitoring of physiological signals for a range of diagnostic applications.
