## Supplementary Data 1 for "Building synthetic biosensors using red blood cell proteins": eRBC_plasmidMaps.xlsx

### Sheet: Sheet1
Plasmid	Description	Figures
L982	FRB-GPA-0-GFPS	2b
L984	FKBP-GPA-0-GFPS	2b
L983	FRB-GPA-0-GFPL	2b
L977	FKBP-Kell-0-GFPL	2b
L975	FRB-Kell-0-GFPL	2b
L976	FKBP-Kell-0-GFPS	2b
L2179	FRB-GPA-6-GFPS	2b
L2181	FKBP-GPA-6-GFPS	2b
L2180	FRB-GPA-6-GFPL	2b
L2178	FKBP-Kell-6-GFPL	2b
L2176	FRB-Kell-6-GFPL	2b
L2177	FKBP-Kell-6-GFPS	2b
L2187	FRB-GPA-10-GFPS	2b, S3
L2189	FKBP-GPA-10-GFPS	2b
L2186	FKBP-Kell-10-GFPL	2b, S3
L2184	FRB-Kell-10-GFPL	2b
L2195	FRB-GPA-20-GFPS	2b, S3
L2231	FRB-GPA(V84R)-20-GFPS	2d, S5, S6
L2255	FRB-GPA(V84E)-20-GFPS	2d, S5
L2253	FRB-GPA(V84K)-20-GFPS	2d, S5
L2199	FKBP-GPA-20-GFPL	2d, S5
L2234	FKBP-GPA(V84R)-20-GFPL	2d, S5, S6
L2256	FKBP-GPA(V84E)-20-GFPL	2d, S5
L2254	FKBP-GPA(V84K)-20-GFPL	2d, S5
L2374	FRB-GPA-20-11S	3b, 4d
L2373	FRB-GPA-20-114	3b
L2378	FRB-GPA(V84R)-20-11S	3b
L2377	FRB-GPA(V84R)-20-114	3b
L2375	FKBP-GPA-20-11S	3b
L2376	FKBP-GPA-20-114	3b, 4d
L2379	FKBP-GPA(V84R)-20-11S	3b
L2380	FKBP-GPA(V84R)-20-114	3b
L2085	TD135	3d, S7
L2125	FRB-GPA-NLuc-CyOFP1	4b
L2383	FRB-GPA-Nluc	4b
L2127	FRB-GPA-114-20-CyOFP1	4d
L2128	FRB-GPA-114-10-CyOFP1	4d
L2129	FRB-GPA-114-5-CyOFP1	4d
L2116	FRB-GPA-114-RH-CyOFP1	4d
L2130	FKBP-GPA-114-20-CyOFP1	4d
L2131	FKBP-GPA-114-10-CyOFP1	4d
L2132	FKBP-GPA-114-5-CyOFP1	4d
L2117	FKBP-GPA-114-RH-CyOFP1	4d
L2092	TD142	5b
L2096	TD146	5b
L2194	FKBP-Kell-20-GFPL	S3
L2213	FRB-GPA-fullGFP	S3
L2212	FRB-Kell-FullGFP	S3
L2190	FKBP-GPA-10-GFPL	S3
L2297	FRB-GPA-20NZ-GFPS	S4
L2283	FRB-GPA-10NZ-GFPS	S4
L2296	FRB-GPA-20CZ-GFPS	S4
L2282	FRB-GPA-10CZ-GFPS	S4
L2311	FKBP-Kell-20NZ-GFPL	S4
L2302	FKBP-Kell-10NZ-GFPL	S4
L2310	FKBP-Kell-20CZ-GFPL	S4
L2301	FKBP-Kell-10CZ-GFPL	S4
L2237	FRB-GPA(V84R)-40-GFPS	S6
L2241	FRB-GPA(V84R)-80-GFPS	S6
L2240	FKBP-GPA(V84R)-40-GFPL	S6
L2244	FKBP-GPA(V84R)-80-GFPL	S6
L2245	FRB-10-GPA(V84R)-GFPS	S6
L2247	FRB-30-GPA(V84R)-GFPS	S6
L2246	FKBP-10-GPA(V84R)-GFPL	S6
L2248	FKBP-30-GPA(V84R)-GFPL	S6
L2086	TD136	S7
L2087	TD137	S7
L2088	TD138	S7
L2097	TD147	S9
